# A large-scale method to measure the absolute stoichiometries of protein Poly-ADP-Ribosylation

**DOI:** 10.1101/2025.03.27.645734

**Authors:** Peng Li, Yajie Zhang, Yonghao Yu

**Affiliations:** Department of Biochemistry, University of Texas Southwestern Medical Center, Dallas, TX 75390, USA; Department of Molecular Pharmacology and Therapeutics, Columbia University Vagelos College of Physicians and Surgeons, New York, NY 10032, USA

## Abstract

Poly-ADP-ribosylation (PARylation) is a reversible posttranslational modification that occurs in higher eukaryotes. While thousands of PARylated substrates have been identified, the specific biological functions of most PARylated proteins remain elusive. PARylation stoichiometry is a critical parameter to assess the potential functions of a PARylated protein. Here, we developed a large-scale strategy to measure the absolute stoichiometries of protein PARylation. By integrating mild cell lysis, boronate enrichment and carefully designed titration experiments, we were able to determine the PARylation stoichiometries for a total of 235 proteins. This approach enables the capture of all PARylation events on various amino acid acceptors. We revealed that PARylation occupancy spans over three orders of magnitude. However, most PARylation events occur at low stoichiometric values (median 0.578%). Notably, we observed that high stoichiometry PARylation (>1%) predominantly targets proteins involved in transcription regulation and chromatin remodeling. Thus, our study provides a systems-scale, quantitative view of PARylation stoichiometries under genotoxic conditions, which serves as invaluable resources for future functional studies of this important protein posttranslational modification.
