## Supplementary Table 1 for "A large-scale method to measure the absolute stoichiometries of protein Poly-ADP-Ribosylation"

### Sheet: Sheet1
gene symbol	Set 1				Set 1					Set 2				Set 2					Set 1&2
	Log2(heavy to light lysate ratio)				stoichimetry					Log2(heavy to light lysate ratio)				stoichimetry					stoichiometry median average
	(1:2000)	(1:800)	(1:200)	(1:50)	(1:2000)	(1:800)	(1:200)	(1:50)	median	(1:2000)	(1:800)	(1:200)	(1:50)	(1:2000)	(1:800)	(1:200)	(1:50)	median
DDX21	-4.5601	-3.0988	-1.0244	1.1302	0.011795	0.0107088	0.0101706	0.00913705	0.0104397	-3.6269	-2.3121	-0.423	1.4592	0.00617697	0.00620757	0.00670356	0.00727389	0.00645557	0.00844763
DDX5	-0.1399	1.3535	2.9238	4.4385	0.000550914	0.000489177	0.000658898	0.000922377	0.000604906	-0.6702	0.9465	2.7241	4.4154	0.000795647	0.000648612	0.000756718	0.000937264	0.000776183	0.000690544
FBL	-3.7286		0.5251	2.8212	0.00662812		0.00347455	0.00282985	0.00347455		-2.532	0.3371	2.3742		0.00722966	0.00395815	0.00385767	0.00395815	0.00371635
FEN1	0.4789	1.886	3.8954	4.82005	0.000358762	0.000338195	0.000335999	0.000708028	0.000348479	1.2156	2.48765	3.97145	4.9535	0.000215297	0.000222871	0.000318746	0.000645473	0.000270808	0.000309643
H2AFY	-3.43445	-2.3542	-0.0321	2.0322	0.00540558	0.00639138	0.0051125	0.00488964	0.00525904		-1.7557	0.9637	2.7094		0.00422113	0.0025637	0.00305787	0.00305787	0.00415846
HMGB3	0.2058	1.8455	3.70875	4.8293	0.000433529	0.000347824	0.000382406	0.000703503	0.000407968			4.1776	5.7129			0.000276304	0.000381308	0.000328806	0.000368387
HNRNPU		-3.7917	-1.06	1.1942		0.0173111	0.0104247	0.00874057	0.0104247	-3.6626	-2.0399	-0.1577	2.13405	0.00633173	0.00514021	0.00557754	0.00455635	0.00535887	0.00789177
HNRNPUL1	-5.1594		-2.2964	-0.086	0.0178692		0.0245615	0.0212285	0.0212285		-4.3514	-1.9581	0.3531		0.025516	0.0194275	0.015658	0.0194275	0.020328
MKI67		-0.6488	0.89645	2.6897		0.00195983	0.00268603	0.00309991	0.00268603	-2.7045	-0.9381	0.8784	2.7472	0.00325916	0.002395	0.00271985	0.00297879	0.00284932	0.00276768
PCNA	-3.81435	-2.4668	-0.3741	1.82165	0.00703402	0.0069102	0.00648015	0.00565794	0.00669518	-4.2159	-2.1927	-0.3195	2.004	0.00929143	0.0057145	0.00623949	0.00498616	0.005977	0.00633609
SF3A2	-3.3831	-1.832	0.4609	2.29645	0.00521656	0.00445038	0.00363266	0.00407127	0.00426082	-0.5255	1.275	3.67215	4.2479	0.000719716	0.000516531	0.000392232	0.00105265	0.000618124	0.00243947
SUPT16H	-3.76225	-2.24195	0.2446	2.01215	0.00678454	0.00591295	0.00422025	0.00495807	0.00543551	-3.5787	-1.8924	0.6936	2.49	0.00597401	0.00464065	0.00309155	0.00356013	0.00410039	0.00476795
SYNCRIP	0.5241		4.6605	5.2146	0.000347696		0.000197706	0.000538616	0.000347696		3.6267	4.74605	5.24725		0.000101196	0.000186323	0.000526563	0.000186323	0.00026701
TOP1	-3.27925	-2.4161	-0.35655	1.8654	0.00485426	0.00667158	0.0064018	0.00548894	0.00594537	-3.3405	-1.8424	0.1874	2.1928	0.00506478	0.00448258	0.00439093	0.00437453	0.00443676	0.00519106
ACTB	1.6444	1.6198	4.78485	5.0417	0.00015994	0.000406726	0.000181379	0.000607193	0.000294052			5.2515	5.4125			0.000131254	0.000469575	0.000300414	0.000297233
AHCY	2.8166	4.0141	5.0282	5.0392	7.09723e-05	7.73652e-05	0.000153225	0.000608247	0.000115295	2.4401	3.449	4.8049	5.021	9.21354e-05	0.000114461	0.000178876	0.000615968	0.000146668	0.000130982
APEX1		2.6916	4.2979	4.9094		0.00019349	0.000254199	0.000665508	0.000254199		3.2223	3.88265	4.59325		0.000133937	0.000338981	0.00082856	0.000338981	0.00029659
BAZ1B		-0.97165	-1.2382	0.8622		0.00245135	0.0117952	0.0110023	0.0110023	-1.8501	-3.3297	-0.6594	0.8401	0.00180263	0.0125675	0.00789713	0.0111721	0.00953461	0.0102684
CCT8	2.3421	3.9263	4.9419	5.3033	9.86115e-05	8.22197e-05	0.000162671	0.000506498	0.000130641	2.5343	3.9848	5.0798	5.4426	8.63117e-05	7.89525e-05	0.000147842	0.00045988	0.000117077	0.000123859
CFL1	2.4991	3.5851	4.6369	5.18485	8.84435e-05	0.000104157	0.000200967	0.000549838	0.000152562	1.9808	3.15025	4.6913	5.2217	0.000126675	0.000140796	0.00019353	0.000535971	0.000167163	0.000159862
DDX50	-1.3017	-2.1592	-1.85825	0.44905	0.0012326	0.00558334	0.0181284	0.0146505	0.0101169		-4.2072	-1.84705	0.48885		0.0230889	0.0179882	0.0142519	0.0179882	0.0140526
DHX9	1.4808	1.3108	4.035	4.9054	0.000179145	0.000503872	0.00030501	0.000667356	0.000404441	1.151	1.33195	3.7917	4.9272	0.000225156	0.000496539	0.000361039	0.000657347	0.000428789	0.000416615
GAPDH		4.7818	4.9428	5.2946		4.54407e-05	0.000162569	0.000509561	0.000162569	4.82745	5.27175	4.1841	5.2439	1.76101e-05	3.2356e-05	0.000275062	0.000527787	0.000153709	0.000158139
GTF2I		-0.3934	1.3375	1.7888		0.00164186	0.00197853	0.00578825	0.00197853		-0.1822	1.6932	3.4908		0.00141827	0.0015462	0.00177908	0.0015462	0.00176237
HNRNPAB	2.67205		5.0674	5.1509	7.84518e-05		0.000149118	0.00056293	0.000149118		4.5228	5.3907	1.7602		5.43765e-05	0.000119181	0.00590414	0.000119181	0.00013415
HNRNPL	2.1141	1.7621	4.3304	5.0397	0.000115495	0.000368523	0.000248536	0.000608036	0.00030853	1.4681	3.0573	4.0033	5.06915	0.000180729	0.000150166	0.000311786	0.00059575	0.000246258	0.000277394
HSP90AA1	3.5458	4.18805	5.15365	5.3461	4.28132e-05	6.85775e-05	0.000140465	0.000491692	0.000104521	2.8746	3.95115	5.0618	5.3619	6.81756e-05	8.08156e-05	0.000149698	0.000486337	0.000115257	0.000109889
ILF3	0.5993	1.8879	3.9531	4.0814	0.000330037	0.00033775	0.000322826	0.00118143	0.000333894	1.0695	2.11775	4.2331	4.9947	0.000238242	0.000288007	0.000265876	0.0006273	0.000276942	0.000305418
LDHB	3.097	4.19245	4.9286	5.2252	5.84359e-05	6.83686e-05	0.000164177	0.000534673	0.000116273	3.4171	4.3217	4.8453	5.03945	4.6808e-05	6.25099e-05	0.000173936	0.000608141	0.000118223	0.000117248
LIG3		-1.5255	-2.09115	-0.3252		0.00359858	0.0213044	0.0250568	0.0213044			-2.0555	0.3535			0.0207844	0.0156537	0.018219	0.0197617
NCL	0.6921	2.0246	4.7821	5.3426	0.000309476	0.000307217	0.000181725	0.000492887	0.000308346	2.4706	4.4227	4.8213	4.8944	9.02081e-05	5.82834e-05	0.000176854	0.000672464	0.000133531	0.000220939
NUCKS1	0.65825	2.09385	3.8796	4.7151	0.000316823	0.000292818	0.000339699	0.000761454	0.000328261		2.8783	3.92545	5.05725		0.000170003	0.000329073	0.000600684	0.000329073	0.000328667
POP1		-0.913	-0.3341	1.4807		0.0023537	0.00630295	0.0071663	0.00630295			-0.1692	1.6991			0.00562217	0.00615956	0.00589087	0.00609691
PPP1R10	-3.0289		-3.85195	-1.6196	0.00408094		0.0721976	0.061458	0.061458		-3.48145	-0.6945	1.0275		0.0139615	0.00809162	0.00981119	0.00981119	0.0356346
RBMX		-3.5396	-2.082	-2.055		0.0145357	0.0211697	0.0831087	0.0211697		-3.8402	-1.75565	0.4284		0.017903	0.0168839	0.0148617	0.0168839	0.0190268
RFC1	-2.66445		-2.23385	-0.3087	0.00316993		0.0235194	0.0247718	0.0235194	-1.6112	-3.8242	-1.41095	0.4604	0.00152753	0.0177055	0.0132956	0.0145357	0.0139157	0.0187175
RPL18A	2.2087	2.77545	3.5878	5.0748	0.000108165	0.000182564	0.000415848	0.000593421	0.000299206	-0.0017		4.1507	5.6118	0.00050059		0.000281504	0.000408987	0.000408987	0.000354097
THRAP3	0.9886	-1.157	0.4629	2.3474	0.000251983	0.00278742	0.00362763	0.00393	0.00320752	-3.4722	-2.1351	0.24395	2.0061	0.00554889	0.00549084	0.00422215	0.0049789	0.00523487	0.0042212
TIMELESS		-1.8654	-3.42175	-1.5932		0.00455461	0.0535821	0.0603436	0.0535821		-1.86305	-3.6061	-1.2295		0.0045472	0.0608856	0.0468971	0.0468971	0.0502396
TUBA1C	2.787	3.8874	4.8113	5.0738	7.24435e-05	8.44668e-05	0.000178084	0.000593833	0.000131275	2.4124	3.6882	4.5215	5.2141	9.39215e-05	9.69731e-05	0.000217702	0.000538802	0.000157338	0.000144306
TXN	1.9103	3.2663	4.5425	4.9629	0.000133019	0.000129914	0.000214556	0.000641281	0.000173787	2.3431	3.5985	4.77525	5.44065	9.85432e-05	0.000103194	0.00018259	0.000460502	0.000142892	0.00015834
ALKBH5			0.0483	1.4514			0.00483538	0.00731333	0.00607435			-0.06305	1.7946			0.00522336	0.00576503	0.00549419	0.00578427
APTX			-0.49975	1.1287			0.00706984	0.00914655	0.0081082			-0.4864	2.2455			0.00700472	0.00421762	0.00561117	0.00685968
BAZ2A			-0.2821	1.7802			0.00607982	0.00582286	0.00595134			-0.1869				0.00569158		0.00569158	0.00582146
BCLAF1			0.1012	2.0952			0.00466129	0.00468071	0.004671		-2.2634	-0.2183	1.81055		0.00600152	0.00581681	0.00570164	0.00581681	0.0052439
C19orf47			0.7442	1.9953			0.00298499	0.00501632	0.00400065			-1.2995	1.3839			0.0123072	0.00766363	0.0099854	0.00699303
C5orf24			-1.3099	0.8499			0.0123962	0.0110965	0.0117463			-1.7801				0.0171725		0.0171725	0.0144594
CALR			5.0482	5.1794			0.000151116	0.000551919	0.000351517			5.288	5.3085			0.000127974	0.000504676	0.000316325	0.000333921
CASC3			1.3763	2.0722			0.00192603	0.00475593	0.00334098			1.573				0.00168054		0.00168054	0.00251076
CBX2			-1.93265	-0.4135			0.0190878	0.0266383	0.022863		-2.1888	-0.0878	-0.1708		0.00569908	0.00531374	0.0225137	0.00569908	0.0142811
CCDC137			-1.7671	0.1241			0.0170185	0.0183515	0.017685			-1.6826	-0.3084			0.0160503	0.0247667	0.0204085	0.0190467
CCDC59			-0.8209	1.0686			0.00883254	0.00953563	0.00918408			-1.14315	0.8398			0.0110431	0.0111744	0.0111088	0.0101464
CEBPB			-0.6907	1.2222			0.00807033	0.00857257	0.00832145		-2.79205	-0.8602	0.7076		0.00865767	0.00907645	0.0122468	0.00907645	0.00869895
CHD2			-3.4471	-2.89505			0.0545319	0.148774	0.101653			-4.6528	-3.02835			0.125777	0.163175	0.144476	0.123065
CHD4			2.56825	3.41755			0.000843043	0.00187174	0.00135739	-0.8006	0.61985	2.2486	2.058	0.000870913	0.000813423	0.00105214	0.00480297	0.000961527	0.00115946
CHD7			-3.145	-0.94915			0.0442292	0.0386147	0.041422			-2.85975	-1.334			0.0362945	0.0504201	0.0433573	0.0423896
CLTC			4.4441	5.14665			0.000229701	0.000564591	0.000397146	2.6041	3.9773	4.3374	5.14025	8.22352e-05	7.9364e-05	0.000247333	0.000567101	0.000247333	0.00032224
CTCF			-1.2509	1.0583			0.0118995	0.00960395	0.0107517			-0.8408	2.0967			0.00895522	0.00467585	0.00681553	0.00878363
DAG1			-1.9412	-0.1543			0.0192012	0.0222576	0.0207294			-0.9808	-0.01015			0.0098678	0.0201412	0.0150045	0.017867
DHX15			3.2873	4.6132			0.000512146	0.000817181	0.000664664			3.89225	5.1698			0.000336733	0.000555604	0.000446168	0.000555416
DHX57			0.7543	0.8411			0.00296417	0.0111644	0.00706426			1.0269	1.9524			0.00245382	0.00516772	0.00381077	0.00543752
DIDO1			1.4546	2.2064			0.00182428	0.00433349	0.00307888			0.9915	2.8305			0.00251477	0.00281167	0.00266322	0.00287105
DKC1			1.2898	3.1432			0.00204504	0.00226377	0.0021544	-0.8707	0.68	1.3357	4.2552	0.000914275	0.000780207	0.001981	0.00104734	0.00151417	0.00183429
DPF2			1.65665	2.1744			0.00158587	0.00443068	0.00300828			2.278				0.00103092		0.00103092	0.0020196
ERH			5.1851	5.57215			0.000137436	0.000420384	0.00027891			4.3472	5.3606			0.000245659	0.000486775	0.000366217	0.000322563
EWSR1			-2.1442	0.0191			0.0221024	0.019737	0.0209197			-2.1326	0.0532			0.0219254	0.0192759	0.0206006	0.0207601
FAM98A			0.9411	2.8986			0.00260418	0.00268204	0.00264311			1.35925	2.89045			0.00194892	0.00269723	0.00232308	0.00248309
FIP1L1			0.1323	2.1981			0.00456188	0.00435849	0.00446018		-2.26695	-0.0897	1.8152		0.00601631	0.00532074	0.0056833	0.0056833	0.00507174
FOXJ3			-1.7198	0.3633			0.0164695	0.0155477	0.0160086		-1.6639	-1.3594	0.5267		0.0039609	0.0128289	0.0138828	0.0128289	0.0144188
FYTTD1			-3.64625	-1.48715			0.0626038	0.0560669	0.0593354			-4.0599	-2.4895			0.0833915	0.112317	0.0978541	0.0785947
GAR1			-2.3186	0.0849			0.0249424	0.018857	0.0218997			-2.8144	-0.4571			0.0351713	0.0274556	0.0313135	0.0266066
GSG2			-3.6141	-1.2165			0.0612241	0.0464765	0.0538503			-3.1279	-0.3132			0.0437081	0.0248492	0.0342786	0.0440645
HLTF			-0.0893	1.4004			0.00531927	0.00757648	0.00644788		-2.5148	-0.365	1.7344		0.00714398	0.00643941	0.00601068	0.00643941	0.00644364
HMGA1			4.8375	6.7504			0.000174879	0.000185762	0.00018032		2.1765	1.8539	2.3799		0.000276515	0.00138322	0.00384245	0.00138322	0.000781769
HMGB2			4.3102	5.151			0.000252041	0.000562891	0.000407466		0.9479	5.15335	3.3242		0.000647983	0.000140494	0.00199685	0.000647983	0.000527725
HNRNPA0			4.08565	5.3292			0.000294487	0.000497486	0.000395987			3.8752	4.7057			0.000340736	0.000766431	0.000553584	0.000474785
HNRNPD			3.70585	3.8748			0.000383176	0.00136332	0.00087325			4.37225	5.1365			0.00024143	0.000568577	0.000405004	0.000639127
HNRNPR			1.0424	3.0413			0.0024276	0.00242945	0.00242852		2.44495	2.14895	3.8668		0.000229566	0.00112738	0.0013709	0.00112738	0.00177795
KIAA1429			0.6472	0.6677			0.00319259	0.0125902	0.00789139			-0.82575	0.96255			0.00886228	0.010263	0.00956263	0.00872701
KIF22			-0.0248	1.1681			0.00508669	0.00890014	0.00699342			0.2238	0.47			0.00428153	0.0144393	0.00936041	0.00817692
KLF16			0.6366	2.6847			0.00321614	0.00311068	0.00316341				2.23645				0.00424416	0.00424416	0.00370378
KRT9			-2.7307	-1.5669			0.0331889	0.0592535	0.0462212		-2.71535	-0.65525	-1.9484		0.00820941	0.00787444	0.0771893	0.00820941	0.0272153
LCOR			0.3771	1.4649			0.00384992	0.00724521	0.00554757			0.7853				0.00290116		0.00290116	0.00422436
LIG1			0.1259	1.5335			0.00458216	0.00690877	0.00574546			4.4051	-0.5175			0.000235995	0.0286295	0.0144327	0.0100891
LLPH			1.3176	1.6275			0.00200601	0.00647297	0.00423949			3.88135	4.488			0.000339287	0.000891266	0.000615277	0.00242738
MBD1			-3.4664	-1.0544			0.0552663	0.0415371	0.0484017			-3.4613	-0.9177			0.0550713	0.037782	0.0464266	0.0474142
MECP2			-2.3732	-0.37865			0.0259045	0.0260025	0.0259535	-2.7738		-1.89945	-0.2962	0.00341953		0.0186535	0.0245581	0.0186535	0.0223035
MPHOSPH8			-1.714	0.4205			0.0164035	0.0149433	0.0156734			-1.6088	0.8016			0.0152499	0.0114743	0.0133621	0.0145177
NCAPH			0.7696	3.088			0.0029329	0.00235207	0.00264248		-1.0167	0.66315	2.8898		0.00252911	0.00315749	0.00269844	0.00269844	0.00267046
NFIC			-0.97285	0.79695			0.00981357	0.0115113	0.0106624			-1.71175	0.55895			0.0163779	0.0135759	0.0149769	0.0128197
NONO			2.95035	4.09			0.000646884	0.0011744	0.000910644			3.7524	4.6893			0.00037101	0.000775193	0.000573101	0.000741872
NSD1			-1.2683	2.3493			0.0120439	0.00392482	0.00798435			-1.5451	0.8016			0.0145912	0.0114743	0.0130327	0.0105085
NUSAP1			-3.9681	-2.0162			0.0782505	0.0809034	0.0795769			-3.4865	-1.2815			0.0560417	0.0486183	0.05233	0.0659535
NXF1			1.4689	2.2382			0.00180629	0.00423901	0.00302265			1.4953	2.5932			0.00177354	0.00331435	0.00254395	0.0027833
PARP1			-5.9475	-4.31795			0.308564	0.398899	0.353732		-8.5141	-5.48835	-3.9306		0.456993	0.224454	0.304971	0.304971	0.329351
PCF11			-2.36345	-1.14055			0.02573	0.044093	0.0349115			-2.7971	-0.88745			0.0347521	0.0369981	0.0358751	0.0353933
PDS5A			1.3801	2.6825			0.00192096	0.00311542	0.00251819		-0.83405	1.8051	3.0618		0.00222835	0.00143081	0.00239517	0.00222835	0.00237327
PHC2			-0.4	1.434			0.00659754	0.00740207	0.0069998			-0.5956	2.0169			0.0075555	0.00494177	0.00624864	0.00662422
PHF6			2.9106	4.34765			0.000664955	0.000982329	0.000823642		1.3702	2.9635	4.8191		0.000483547	0.000641014	0.000708494	0.000641014	0.000732328
POLB			-0.99575	0.9352			0.00997058	0.0104594	0.010215			-0.5703	1.391			0.00742416	0.00762601	0.00752508	0.00887004
POLDIP3			-1.0192	1.1432			0.010134	0.00905508	0.00959453			-1.4713	0.491			0.0138636	0.0142306	0.0140471	0.0118208
POLR1A			0.4207	1.4216			0.00373531	0.00746596	0.00560064		-1.6867	0.7378	2.5848		0.00402399	0.00299827	0.00333371	0.00333371	0.00446717
POLR2A			2.0559	2.5178			0.00120249	0.00349218	0.00234734			2.0944	3.674			0.00117083	0.00156692	0.00136887	0.0018581
PPHLN1			-2.7376	-1.1133			0.033348	0.043268	0.038308		-3.7061	-2.92355	-0.25755		0.0163139	0.0379355	0.0239089	0.0239089	0.0311085
PSIP1			3.8255	4.6255			0.000352679	0.000810244	0.000581461	1.21485	1.77335	4.16395	5.0592	0.000215409	0.000365661	0.000278931	0.000599873	0.000365661	0.000473561
RAD21			0.0356	1.6317			0.00487813	0.00645415	0.00566614		-2.7866	0.1247	1.86035		0.00862502	0.00458597	0.00550819	0.00550819	0.00558717
RCC2			3.1732	4.47165			0.000554296	0.000901424	0.00072786			2.9551	4.6511			0.000644757	0.000795993	0.000720375	0.000724118
RNF114			0.9032	2.8797			0.0026735	0.0027174	0.00269545			1.9653	-2.1897			0.00128043	0.0912421	0.0462613	0.0244784
RPL23A			5.0489	5.5677			0.000151043	0.000421682	0.000286362		3.7049	5.2121	5.57305		9.5857e-05	0.000134887	0.000420121	0.000134887	0.000210625
RPL24			4.5355	5.03			0.0002156	0.000612138	0.000413869		3.5749	4.7166	5.49205		0.000104896	0.000190166	0.000444384	0.000190166	0.000302017
RPL27A			2.8599	4.3011			0.000688738	0.00101454	0.00085164			3.8174	5.09725			0.000354665	0.000584258	0.000469462	0.000660551
RPL8			3.1006	4.3694			0.000582903	0.00096763	0.000775267			3.6834	4.1159			0.000389185	0.00115351	0.000771347	0.000773307
RRS1			1.9757	3.72215			0.00127123	0.00151548	0.00139336		0.054	1.96395	3.7136		0.00120408	0.00128163	0.00152449	0.00128163	0.00133749
SET			4.9923	5.2693			0.000157086	0.000518576	0.000337831		4.458	5.1882	4.776		5.68746e-05	0.000137141	0.00072998	0.000137141	0.000237486
SFPQ			4.07245	4.9183			0.000297194	0.000661415	0.000479305		2.0813	4.04505	4.6059		0.000295377	0.000302893	0.000821327	0.000302893	0.000391099
SLTM			-0.5159	1.25595			0.00714943	0.00837436	0.00776189		-3.1152	-1.2183	0.69995		0.0108313	0.0116336	0.0123119	0.0116336	0.00969776
SMARCA5			2.3712	3.70215			0.000966424	0.00153664	0.00125153		0.2729	2.7038	4.05665		0.00103457	0.000767441	0.00120187	0.00103457	0.00114305
SMC1A			1.108	1.8891			0.00231968	0.00539951	0.0038596		-0.8925	1.1424	2.9778		0.00232049	0.00226503	0.00253877	0.00232049	0.00309004
SMC3			0.8145	2.82715			0.00284303	0.00281821	0.00283062		-1.0201	0.85325	2.8048		0.00253507	0.00276768	0.00286221	0.00276768	0.00279915
SMC4			0.77935	2.2894			0.00291315	0.00409121	0.00350218		-1.78275	0.5817	2.3939		0.00430102	0.00334088	0.00380535	0.00380535	0.00365376
SMC6			-1.6741	0.2035			0.015956	0.0173688	0.0166624			-1.6493	-0.0981			0.0156841	0.0214073	0.0185457	0.017604
SNRNP70			0.9366	3.3726			0.00261231	0.00193097	0.00227164			2.02255	4.0491			0.00123061	0.00120817	0.00121939	0.00174552
SSRP1			1.4124	2.601			0.00187843	0.00329648	0.00258746			1.6517	2.9688			0.00159132	0.00255465	0.00207299	0.00233022
SRBD1			-2.9212	-0.9424			0.0378738	0.0384344	0.0381541			-2.1657	-0.6926			0.0224342	0.0323239	0.027379	0.0327666
SUB1			1.3616	3.1071			0.00194575	0.00232113	0.00213344			1.5	2.6803			0.00176777	0.00312018	0.00244397	0.00228871
SUPT5H			1.2676	2.41135			0.00207675	0.0037596	0.00291817		-3.8862	1.55	3.2013		0.018483	0.00170755	0.00217442	0.00217442	0.0025463
SUPT6H			1.4151	1.8795			0.00187492	0.00543556	0.00365524		-0.703	1.2921	2.8862		0.00203486	0.00204178	0.00270519	0.00204178	0.00284851
TAF2			-3.3861	-0.7594			0.0522742	0.0338557	0.043065			-0.497				0.00705638		0.00705638	0.0250607
TCF7L2			-0.79665	0.5255			0.00868531	0.0138944	0.0112898			-0.86405	0.5734			0.0091007	0.0134406	0.0112707	0.0112803
TDP1			0.4907	2.061			0.0035584	0.004793	0.0041757			0.5048				0.00352379		0.00352379	0.00384974
TDRD3			-0.1493	2.1202			0.00554516	0.0046003	0.00507273			-0.8277	0.93			0.00887427	0.0104972	0.00968572	0.00737922
TEAD1			-2.46315	-0.1933			0.027571	0.0228675	0.0252192			-2.0665	0.076			0.0209435	0.0189737	0.0199586	0.0225889
TOP2A			0.4094	2.2031			0.00376468	0.00434341	0.00405405	-2.7343	-1.55875	0.5097	2.5953	0.00332718	0.00368248	0.00351184	0.00330953	0.00351184	0.00378294
TOP2B			0.3933	2.3321			0.00380693	0.0039719	0.00388941		-0.9521	0.63185	2.4982		0.00241836	0.00322674	0.00353995	0.00322674	0.00355808
TRIP12			-1.9361	-0.2807			0.0191335	0.0242957	0.0217146			-0.7225	1.26385			0.00825019	0.00832862	0.00828941	0.015002
TTF1			-0.15025	-0.051			0.00554881	0.0207197	0.0131342			-0.6479	0.0578			0.00783443	0.0192146	0.0135245	0.0133294
UBTF			-0.2947	1.2528			0.00613315	0.00839266	0.0072629		-1.744	0.3742	2.53235		0.00418703	0.00385767	0.00345714	0.00385767	0.00556029
UHRF1			2.1647	2.9173			0.00111514	0.0026475	0.00188132			1.8468	3.5903			0.00139004	0.00166051	0.00152528	0.0017033
VEZF1			-2.64045	-0.4644			0.0311763	0.0275949	0.0293856			-2.5506	-0.2828			0.0292939	0.0243311	0.0268125	0.028099
WDR46			0.3011	2.3918			0.00405817	0.00381089	0.00393453			-0.1322	2.0656			0.00547982	0.00477774	0.00512878	0.00453165
WHSC1			-0.5667	0.8064			0.00740566	0.0114361	0.0094209			-0.7284	1.142			0.008284	0.00906262	0.00867331	0.0090471
XPC			-1.1752	0.8121			0.0112912	0.011391	0.0113411			-0.21515	1.72145			0.00580412	0.00606488	0.0059345	0.00863781
XRCC1			-0.7359	1.2914			0.00832718	0.00817109	0.00824913	-3.4007	-2.2755	-0.0648	1.5446	0.00528059	0.00605207	0.0052297	0.00685581	0.00566633	0.00695773
XRCC6			4.83	5.3771			0.00017579	0.00048124	0.000328515	2.3885	3.67295	4.7654	5.4298	9.54904e-05	9.80036e-05	0.000183841	0.000463978	0.000140922	0.000234719
YLPM1			-0.9617	1.537			0.00973802	0.00689203	0.00831502			-0.8354	1.1734			0.00892176	0.0088675	0.00889463	0.00860483
YTHDC1			1.2625	2.3236			0.00208411	0.00399537	0.00303974			1.66005	0.09435			0.00158214	0.0187339	0.010158	0.00659887
YY1			-5.5864	-3.821			0.240239	0.282661	0.26145		-6.03615	-3.99055	-1.6996		0.0820299	0.0794777	0.0649622	0.0794777	0.170464
ZCCHC7			-2.1592	0.2566			0.0223334	0.0167412	0.0195373			-0.7319	0.844			0.00830412	0.0111419	0.00972303	0.0146301
ZNF148			-1.5752	0.0049			0.0148988	0.0199322	0.0174155			-2.06565	0.3913			0.0209311	0.0152488	0.01809	0.0177527
ZNF280C			0.3165	2.1701			0.00401508	0.00444391	0.00422949			0.9953	2.26095			0.00250816	0.00417269	0.00334042	0.00378496
ZNF281			-2.2762	-0.2764			0.02422	0.0242234	0.0242217			-2.05805	-0.3055			0.0208212	0.0247169	0.022769	0.0234954
ZNF512			-4.4665	-2.58375			0.11054	0.119899	0.11522			-4.5597	-2.75355			0.117917	0.134875	0.126396	0.120808
ZNF512B			-2.994	-1.5205			0.039834	0.0573781	0.048606			-3.81795	-1.61455			0.070516	0.0612432	0.0658796	0.0572428
ZNF638			0.32175	1.769			0.00400049	0.00586824	0.00493437		-1.9153	0.3188	1.9803		0.0047149	0.00400868	0.00506874	0.0047149	0.00482464
ZNF740			-0.4978	0.344			0.00706029	0.0157571	0.0114087			-3.42065				0.0535412		0.0535412	0.032475
ZNF770			-2.219	-1.36305			0.0232785	0.0514457	0.0373621			-0.5672				0.00740823		0.00740823	0.0223852
MAZ				0.1501				0.0180238	0.0180238			-1.2506	0.89345			0.011897	0.0107665	0.0113318	0.0146778
ZNF362			-4.6161				0.122618		0.122618			-3.7322	-2.3275			0.0664468	0.100387	0.0834169	0.103017
CHD1L		-0.3538	-3.4685	-2.36015		0.0015974	0.0553468	0.102685	0.0553468		-2.6118	-3.53775	-2.2161		0.00764082	0.0580683	0.0929271	0.0580683	0.0567075
CHERP		0.3456	3.1343	0.7723		0.000983726	0.000569445	0.0117097	0.000983726	1.8435	0.66055	3.5617	4.74185	0.000139322	0.000790796	0.00042344	0.000747465	0.000585452	0.000784589
DDX23			2.4814	1.18			0.000895353	0.00882703	0.00486119			2.29445	4.1786			0.00101923	0.00110445	0.00106184	0.00296152
DDX24			2.2987	0.2007			0.00101623	0.0174026	0.0092094	-0.3077	1.127	2.73	4.0902	0.000618866	0.000572334	0.00075363	0.00117424	0.000686248	0.00494782
H2AFY2	0.0818	1.561	-0.2003	1.66765	0.000472439	0.000423645	0.00574469	0.00629531	0.00310856	0.5873	-1.9966	0.7339	2.6482	0.000332794	0.00498823	0.00300638	0.00319038	0.00309838	0.00310347
NUMA1			2.54455	2.4108			0.000857007	0.00376103	0.00230902		0.7192	2.6839	4.2339		0.000759293	0.0007781	0.00106292	0.0007781	0.00154356
PHLDA1	-2.04	-1.0827	-6.4565	-4.5387	0.00205623	0.0026475	0.439107	0.464852	0.220877			-5.8712	-3.8191			0.292669	0.282289	0.287479	0.254178
PRDM15			-1.4133	-1.07685			0.0133173	0.0421885	0.0277529			-2.7506	-0.8296			0.0336498	0.0355439	0.0345968	0.0311749
PRPF40A		-0.8061	3.8532	2.0497		0.0021856	0.000345972	0.00483069	0.0021856		1.9102	3.8061	4.5071		0.00033257	0.000357454	0.000879544	0.000357454	0.00127153
RBM28			2.6426	2.1844			0.000800697	0.00440007	0.00260039		1.1668	2.9604	4.44465		0.00055676	0.000642393	0.000918453	0.000642393	0.00162139
WDR33	-1.3525	-0.00365	-3.12695	-1.36675			0.0436793	0.0515778	0.0476285		-6.2142	-4.0474	-2.0554		0.0928048	0.0826721	0.0831318	0.0831318	0.0653802
ZNF768			-1.2666				0.0120297		0.0120297			-2.7433	-0.3894			0.03348	0.026197	0.0298385	0.0209341
ALDOC			4.5663	2.9656			0.000211046	0.00256033	0.00138569			4.53055	5.5382			0.000216341	0.000430393	0.000323367	0.000854527
AHDC1	-1.0097	1.1307	-2.653	-3.2533	0.00100675	0.000570868	0.0314487	0.190709	0.0162277			-5.1128	-1.7086			0.173012	0.0653687	0.11919	0.067709
C17orf85			1.8448	-0.7778			0.00139197	0.0342903	0.0178411			2.01825	1.2965			0.00123429	0.00814225	0.00468827	0.0112647
CBX1		2.1201	-0.35845	1.3319		0.000287539	0.00641024	0.00794489	0.00641024	1.3462		4.2923		0.000196663		0.000255187		0.000225925	0.00331808
CBX4		-3.90045	-3.0025	-4.1454		0.0186665	0.0400694	0.353932	0.0400694		-3.83335	-5.78685	-1.8942		0.0178182	0.276049	0.0743432	0.0743432	0.0572063
CCNT1	-1.6949	0.7636	-2.2454	-0.1551	0.00161877	0.000736281	0.0237084	0.02227	0.0119444		-1.6749	0.58675	1.9599		0.00399122	0.00332921	0.00514093	0.00399122	0.00796779
CHD1			0.226	-0.5063			0.00427501	0.0284081	0.0163415			0.59895	-1.69545			0.00330117	0.0647756	0.0340384	0.02519
CHD9			-0.0233	-0.8484			0.00508141	0.0360101	0.0205457			0.91605				0.00264979		0.00264979	0.0115978
CIRBP			4.1955	2.4589			0.000272897	0.0036377	0.0019553			4.3534				0.000244605		0.000244605	0.00109995
CXorf23			-1.314	-1.48645			0.0124315	0.0560397	0.0342356			-1.3652				0.0128806		0.0128806	0.0235581
DDX18			4.1891	2.6714			0.00027411	0.00313949	0.0017068		2.7516	3.7778	4.1493		7.42431e-05	0.000364535	0.00112711	0.000364535	0.00103567
DEK			1.9218	-0.508			0.00131963	0.0284415	0.0148806			3.39865	-0.8762			0.000474105	0.0367107	0.0185924	0.0167365
DNTTIP2			2.71495	0.9513			0.000761533	0.0103433	0.00555243		0.9221	2.8685	0.8378		0.00026387	0.000684645	0.0111899	0.000684645	0.00311854
FOXK2			3.10605	-0.4774			0.000580705	0.0278446	0.0142127			1.8244				0.00141179		0.00141179	0.00781223
KIF20A			0.56805	-0.12245			0.00337264	0.0217716	0.0125721			1.2895	0.5196			0.00204546	0.0139513	0.00799838	0.0102853
KRT1	-2.4002	-2.09715	-3.0113	0.1835	0.00263938	0.00534829	0.0403145	0.0176113	0.0114798		-3.82785	0.204	-4.96		0.0177504	0.0043407	0.622499	0.0177504	0.0146151
MYH10			2.3684	1.0559			0.000968301	0.00961994	0.00529412			4.1048	1.20525			0.000290604	0.00867388	0.00448224	0.00488818
NACC1			0.9058	0.7373			0.00266868	0.0119972	0.00733295			2.3892	2.6751			0.000954441	0.00313144	0.00204294	0.00468795
PRR12			1.66305	-0.8996			0.00157885	0.037311	0.0194449			-2.3648				0.0257541		0.0257541	0.0225995
RAI1	0.0696	0.3429	-2.6569	-2.8693	0.000476451	0.000985569	0.0315338	0.146142	0.0162597		-4.4889	-4.7112	-2.51405		0.0280675	0.130973	0.114244	0.114244	0.065252
RBM27			2.7116	-1.5107			0.000763303	0.0569897	0.0288765			1.0629				0.00239334		0.00239334	0.0156349
RBM33	0.164	-0.4746	-2.2385	-0.4315	0.000446273	0.00173692	0.0235953	0.0269727	0.0126661			-1.9431	-1.3612			0.0192266	0.0513798	0.0353032	0.0239846
RCC1			3.9676	2.0271			0.000319598	0.00490696	0.00261328			4.1109	5.0987			0.000289378	0.000583671	0.000436525	0.0015249
SPTY2D1	-1.4942		-3.2302	-3.0604	0.00140854		0.0469199	0.166841	0.0469199			-3.8976	-1.8021			0.0745186	0.0697455	0.072132	0.059526
TCF20	0.90025	-0.9078	-3.37675	-2.44	0.000267897	0.00234523	0.0519365	0.108528	0.0271409			-4.23725	-2.501			0.0942995	0.113216	0.103758	0.0654492
UBE2V2			3.67405	2.43595			0.000391715	0.00369603	0.00204387			-2.9703	2.88565			0.039185	0.00270622	0.0209456	0.0114947
UPF3B			0.7345	0.20965			0.00300513	0.0172949	0.01015			1.80125	-0.2982			0.00143463	0.0245922	0.0130134	0.0115817
ZBTB10			0.12705	-1.36575			0.00457851	0.0515421	0.0280603			0.86015	-1.4869			0.00275448	0.0560572	0.0294058	0.0287331
ZC3H14			0.4082	0.0331			0.00376781	0.0195464	0.0116571			2.0501	0.4508			0.00120734	0.0146327	0.00792004	0.00978856
ZC3H3	-3.7568		-2.9915	-3.888	0.00675895		0.039765	0.296097	0.039765			-2.1295	-3.236			0.0218783	0.188436	0.105157	0.072461
ZFP62	1.5294		-1.4791	-1.07025	0.000173211		0.0139387	0.0419959	0.0139387			-1.7206	-4.50265			0.0164787	0.45338	0.23493	0.124434
ZNF384	-2.8108			-4.9681	0.00350837			0.626004	0.314756			-2.4913				0.0281142		0.0281142	0.171435
ZNF48			-3.6866	-3.8658			0.0643794	0.291576	0.177978			-6.5347	-4.1603			0.463565	0.357606	0.410586	0.294282
ZNF646	-0.4085	-0.6076	-2.0091	-0.9775	0.000663653	0.00190465	0.0201266	0.039381	0.0110156			-5.116	-2.0798			0.173396	0.0845497	0.128973	0.0699943
KRT10				0.1351				0.0182121	0.0182121			1.1843	-2.3647			0.00220019	0.103009	0.0526046	0.0354084
TM9SF4				4.1107				0.00115767	0.00115767			2.2222	-0.53635			0.00107157	0.029006	0.0150388	0.00809822
ELF2			0.3212	-0.5492			0.00400202	0.0292655	0.0166338										0.0166338
GATA2			-5.0048	-3.1239			0.160533	0.174348	0.167441										0.167441
H2AFX			-0.4105	2.7802			0.00664573	0.00291143	0.00477858										0.00477858
KLF3			-2.5587	0.0415			0.0294588	0.0194329	0.0244459										0.0244459
SLC30A7			-6.2805	-4.0042			0.388677	0.320933	0.354805										0.354805
SOX4			-1.366	0.8524			0.0128877	0.0110773	0.0119825										0.0119825
TAF15			2.5946	-2.8554			0.000827785	0.144741	0.0727843										0.0727843
UTP23			-0.5646	3.0744			0.00739489	0.00237434	0.00488461										0.00488461
ZIC2		1.1719	0.7034			0.000554796	0.00307062		0.00181271										0.00181271
ACTBL2											3.7959	4.9881	5.4628		8.99975e-05	0.000157544	0.000453485	0.000157544	0.000157544
AHCTF1												0.9832	2.4765			0.00252928	0.0035936	0.00306144	0.00306144
BAT2										-5.744	-4.9388	-2.74985	-0.7667	0.026797	0.0383387	0.0336324	0.0340275	0.0338299	0.0338299
BAT2D1										-3.3493	-1.3101	0.27635	1.7587	0.00509577	0.00309948	0.00412839	0.00591029	0.00461208	0.00461208
BPTF												2.2489	3.28015			0.00105192	0.00205876	0.00155534	0.00155534
CCBL2												0.0189	2.0607			0.00493492	0.00479399	0.00486446	0.00486446
BXDC2												4.12715	5.0193			0.000286137	0.000616695	0.000451416	0.000451416
C1ORF77												-3.1708	-1.0486			0.0450273	0.0413704	0.0431989	0.0431989
CBX3												5.3547	6.9187			0.000122193	0.000165308	0.00014375	0.00014375
CENPC1												-4.4399	-1.9003			0.108521	0.0746582	0.0915895	0.0915895
CSDA												4.0336	5.3135			0.000305306	0.00050293	0.000404118	0.000404118
HIST2H2BE										-2.6488	-1.1313	0.9544	3.7572	0.00313573	0.0027382	0.00258028	0.00147911	0.00265924	0.00265924
HMGB1L10											-0.433	3.59	1.2581		0.00168755	0.000415214	0.00836188	0.00168755	0.00168755
HNRNPUL2										-0.9307	-0.4397	2.40255	4.1765	0.0009531	0.0016954	0.00094565	0.00110606	0.00102958	0.00102958
LOC728825										-0.1601	1.389	2.9939	4.407	0.000558682	0.000477287	0.000627648	0.000942738	0.000593165	0.000593165
PLAGL2												-2.3303	-0.8818			0.0251455	0.0368535	0.0309995	0.0309995
RPL13P12												2.0799	3.6473			0.00118265	0.00159619	0.00138942	0.00138942
SAFB2												-0.469	1.8447			0.00692075	0.00556827	0.00624451	0.00624451
SFRS2IP												1.3799	2.27445			0.00192123	0.00413383	0.00302753	0.00302753
ZC3H13												-0.9276	0.5591			0.00951055	0.0135745	0.0115425	0.0115425
