## Supplementary Table 2 for "A large-scale method to measure the absolute stoichiometries of protein Poly-ADP-Ribosylation"

### Sheet: Sheet1
gene symbol	stoichiometry median average
SLC30A7	0.354805
PARP1	0.329351
ZNF48	0.294282
PHLDA1	0.254178
ZNF384	0.171435
YY1	0.170464
GATA2	0.167441
ZFP62	0.124434
CHD2	0.123065
ZNF512	0.120808
ZNF362	0.103017
CENPC1	0.0915895
FYTTD1	0.0785947
TAF15	0.0727843
ZC3H3	0.072461
ZNF646	0.0699943
AHDC1	0.067709
NUSAP1	0.0659535
TCF20	0.0654492
WDR33	0.0653802
RAI1	0.065252
SPTY2D1	0.059526
ZNF512B	0.0572428
CBX4	0.0572063
CHD1L	0.0567075
TIMELESS	0.0502396
MBD1	0.0474142
GSG2	0.0440645
C1ORF77	0.0431989
CHD7	0.0423896
PPP1R10	0.0356346
KRT10	0.0354084
PCF11	0.0353933
BAT2	0.0338299
SRBD1	0.0327666
ZNF740	0.032475
PRDM15	0.0311749
PPHLN1	0.0311085
PLAGL2	0.0309995
ZBTB10	0.0287331
VEZF1	0.028099
KRT9	0.0272153
GAR1	0.0266066
CHD1	0.02519
TAF2	0.0250607
RNF114	0.0244784
KLF3	0.0244459
RBM33	0.0239846
BCLAF3	0.0235581
ZNF281	0.0234954
PRR12	0.0225995
TEAD1	0.0225889
ZNF770	0.0223852
MECP2	0.0223035
ZNF768	0.0209341
EWSR1	0.0207601
HNRNPUL1	0.020328
LIG3	0.0197617
CCDC137	0.0190467
RBMX	0.0190268
RFC1	0.0187175
DAG1	0.017867
ZNF148	0.0177527
SMC6	0.017604
DEK	0.0167365
ELF2	0.0166338
RBM27	0.0156349
TRIP12	0.015002
MAZ	0.0146778
ZCCHC7	0.0146301
KRT1	0.0146151
MPHOSPH8	0.0145177
C5orf24	0.0144594
FOXJ3	0.0144188
CBX2	0.0142811
DDX50	0.0140526
TTF1	0.0133294
NFIC	0.0128197
SOX4	0.0119825
POLDIP3	0.0118208
CHD9	0.0115978
UPF3B	0.0115817
ZC3H13	0.0115425
UBE2V2	0.0114947
TCF7L2	0.0112803
C17orf85	0.0112647
NSD1	0.0105085
KIF20A	0.0102853
BAZ1B	0.0102684
CCDC59	0.0101464
LIG1	0.0100891
ZC3H14	0.00978856
SLTM	0.00969776
WHSC1	0.0090471
POLB	0.00887004
CTCF	0.00878363
KIAA1429	0.00872701
CEBPB	0.00869895
XPC	0.00863781
YLPM1	0.00860483
DDX21	0.00844763
KIF22	0.00817692
TM9SF4	0.00809797
CCNT1	0.00796779
HNRNPU	0.00789177
FOXK2	0.00781223
TDRD3	0.00737922
C19orf47	0.00699303
XRCC1	0.00695773
APTX	0.00685968
PHC2	0.00662422
YTHDC1	0.00659887
HLTF	0.00644364
PCNA	0.00633609
SAFB2	0.00624451
POP1	0.00609691
BAZ2A	0.00582146
ALKBH5	0.00578427
RAD21	0.00558717
UBTF	0.00556029
DHX57	0.00543752
BCLAF1	0.0052439
TOP1	0.00519106
FIP1L1	0.00507174
DDX24	0.00494782
MYH10	0.00488818
UTP23	0.00488461
CCBL2	0.00486446
ZNF638	0.00482464
H2AFX	0.00477858
SUPT16H	0.00476795
NACC1	0.00468795
BAT2D1	0.00461208
WDR46	0.00453165
POLR1A	0.00446717
LCOR	0.00422436
THRAP3	0.0042212
H2AFY	0.00415846
TDP1	0.00384974
ZNF280C	0.00378496
TOP2A	0.00378294
FBL	0.00371635
KLF16	0.00370378
SMC4	0.00365376
TOP2B	0.00355808
CBX1	0.00331808
DNTTIP2	0.00311854
H2AFY2	0.00310347
SMC1A	0.00309004
AHCTF1	0.00306144
SFRS2IP	0.00302753
DDX23	0.00296152
DIDO1	0.00287105
SUPT6H	0.00284851
SMC3	0.00279915
NXF1	0.0027833
MKI67	0.00276768
NCAPH	0.00267046
HIST2H2BE	0.00265924
SUPT5H	0.0025463
CASC3	0.00251076
FAM98A	0.00248309
SF3A2	0.00243947
LLPH	0.00242738
PDS5A	0.00237327
SSRP1	0.00233022
SUB1	0.00228871
DPF2	0.0020196
POLR2A	0.0018581
DKC1	0.00183429
ZIC2	0.00181271
HNRNPR	0.00177795
GTF2I	0.00176237
SNRNP70	0.00174552
UHRF1	0.0017033
HMGB1L10	0.00168755
RBM28	0.00162139
BPTF	0.00155534
NUMA1	0.00154356
RCC1	0.0015249
RPL13P12	0.00138942
RRS1	0.00133749
PRPF40A	0.00127153
CHD4	0.00115946
SMARCA5	0.00114305
CIRBP	0.00109995
DDX18	0.00103567
HNRNPUL2	0.00102958
ALDOC	0.000854527
CHERP	0.000784589
HMGA1	0.000781769
RPL8	0.000773307
NONO	0.000741872
PHF6	0.000732328
RCC2	0.000724118
DDX5	0.000690544
RPL27A	0.000660551
HNRNPD	0.000639127
LOC728825	0.000593165
DHX15	0.000555416
HMGB2	0.000527725
HNRNPA0	0.000474785
PSIP1	0.000473561
BXDC2	0.000451416
DHX9	0.000416615
CSDA	0.000404118
SFPQ	0.000391099
HMGB3	0.000368387
RPL18A	0.000354097
CALR	0.000333921
NUCKS1	0.000328667
ERH	0.000322563
CLTC	0.00032224
FEN1	0.000309644
ILF3	0.000305418
RPL24	0.000302017
ACTB	0.000297233
APEX1	0.00029659
HNRNPL	0.000277394
SYNCRIP	0.00026701
SET	0.000237486
XRCC6	0.000234719
NCL	0.000220939
RPL23A	0.000210625
CFL1	0.000159862
TXN	0.00015834
GAPDH	0.000158139
ACTBL2	0.000157544
TUBA1C	0.000144306
CBX3	0.00014375
HNRNPAB	0.00013415
AHCY	0.000130889
CCT8	0.000123859
LDHB	0.000117248
HSP90AA1	0.000109889
